# High-throughput discovery of trafficking-deficient variants in the cardiac potassium channel *KCNH2*: Deep mutational scan of *KCNH2* trafficking

**DOI:** 10.1101/2020.02.17.952606

**Authors:** Krystian A. Kozek, Andrew M. Glazer, Chai-Ann Ng, Daniel Blackwell, Christian L. Egly, Loren R. Vanags, Marcia Blair, Devyn Mitchell, Kenneth A. Matreyek, Douglas M. Fowler, Bjorn C. Knollmann, Jamie Vandenberg, Dan M. Roden, Brett M. Kroncke

**Author notes:** These authors contributed equally (Krystian A. Kozek, Andrew M. Glazer). Correspondence should be addressed to Brett M. Kroncke, PhD, Vanderbilt University Medical Center, 2215B Garland Ave, 1225E MRBIV, Nashville, TN 37232.

## Abstract

**Background:** *KCHN2* encodes the K_V_11.1 potassium channel responsible for *I_Kr_*, a major repolarization current during the cardiomyocyte action potential. Variants in *KCNH2* that decrease *I_Kr_* can cause Type 2 Long QT syndrome, usually due to mistrafficking to the cell surface. Accurately discriminating between variants with normal and abnormal trafficking would help clinicians identify and treat individuals at risk of a major cardiac event. The volume of reported non-synonymous *KCNH2* variants preclude the use of conventional electrophysiologic methods for functional study.

**Objective:** To report a high-throughput, multiplexed screening method for *KCNH2* genetic variants capable of measuring the cell surface abundance of hundreds of missense variants in *KCNH2*.

**Methods:** We develop a method to quantitate *KCNH2* variant trafficking on a pilot region of 11 residues in the S5 helix, and generate trafficking scores for 220/231 missense variants in this region.

**Results:** For 5/5 variants, high-throughput trafficking scores validated when tested in single variant flow cytometry and confocal microscopy experiments. We additionally compare our results with planar patch electrophysiology and find that loss-of-trafficking variants do not produce *I_Kr_*, but that some variants which traffic normally may still be functionally compromised.

**Conclusions:** Here, we describe a new method for detecting trafficking-deficient variants in *KCNH2* in a multiplexed assay. This new method accurately generates trafficking data for variants in *KCNH2* and can be readily extended to all residues in Kv11.1 and to other cell surface proteins.

**CLINICAL IMPLICATIONS:** Hundreds of *KCNH2* variants have been observed to date, and thousands more will be found as clinical and population sequencing efforts become increasingly widespread. The major mechanism of K_V_11.1 loss of function is misfolding and failure to traffic to the cell surface. Deep mutational scanning of *KCNH2* trafficking is a scalable, high-throughput method that can help identify new loss of function variants and decipher the large number of *KCNH2* variants being found in the population.
