## Supplementary material for "High-throughput discovery of trafficking-deficient variants in the cardiac potassium channel *KCNH2*: Deep mutational scan of *KCNH2* trafficking": File S1 DMS scores

var	nativeAA	resnum	mutAA	score.1	score.2	score.ave	pph2_class	pph2_prob	provean_score	provean_class
A547A	A	547	A	104.6102601	60.61655018	82.61340514	NA	NA	NA	NA
A547C	A	547	C	140.4936017	118.8428526	129.6682272	neutral	0.487	-3.834	Deleterious
A547D	A	547	D	104.4417822	93.48156043	98.9616713	deleterious	0.998	-5.751	Deleterious
A547E	A	547	E	76.836321	67.58751214	72.21191657	deleterious	0.997	-4.792	Deleterious
A547F	A	547	F	125.0710587	108.6291196	116.8500892	deleterious	0.998	-5.751	Deleterious
A547G	A	547	G	108.2597252	96.9493476	102.6045364	deleterious	0.996	-3.834	Deleterious
A547H	A	547	H	43.44960717	51.84388415	47.64674566	deleterious	0.999	-5.751	Deleterious
A547I	A	547	I	90.52464816	114.9138241	102.7192362	neutral	0.479	-4.792	Deleterious
A547K	A	547	K	0.005801272	26.45221595	13.22900861	deleterious	0.994	-4.792	Deleterious
A547L	A	547	L	96.70499992	91.07539694	93.89019843	neutral	0.479	-4.792	Deleterious
A547M	A	547	M	100.3011446	94.82281144	97.56197802	deleterious	0.959	-4.792	Deleterious
A547N	A	547	N	38.25379037	48.90569804	43.5797442	deleterious	0.998	-5.751	Deleterious
A547P	A	547	P	117.363808	89.82531615	103.5945621	deleterious	0.903	-4.792	Deleterious
A547Q	A	547	Q	61.7999291	60.89608125	61.34800517	deleterious	0.907	-4.792	Deleterious
A547R	A	547	R	12.11004583	19.88541774	15.99773179	deleterious	0.998	-4.792	Deleterious
A547S	A	547	S	94.36793619	95.32482698	94.84638158	deleterious	0.989	-2.875	Deleterious
A547T	A	547	T	64.13382457	86.53663108	75.33522783	deleterious	0.976	-3.834	Deleterious
A547V	A	547	V	95.5823944	97.14514486	96.36376963	deleterious	0.796	-3.834	Deleterious
A547W	A	547	W	104.3565798	115.4204844	109.8885321	deleterious	0.999	-6.709	Deleterious
A547X	A	547	X	NA	12.14557428	12.14557428	NA	NA	NA	NA
A547Y	A	547	Y	74.45771677	134.5568334	104.5072751	deleterious	0.998	-5.751	Deleterious
A548A	A	548	A	117.9834975	112.5936603	115.2885789	NA	NA	NA	NA
A548C	A	548	C	124.1514872	80.83614623	102.4938167	deleterious	1	-3.834	Deleterious
A548D	A	548	D	0	11.07363272	5.536816358	deleterious	0.998	-5.751	Deleterious
A548E	A	548	E	7.810078115	28.77393827	18.29200819	deleterious	0.998	-4.792	Deleterious
A548F	A	548	F	101.2933911	77.70483345	89.49911227	deleterious	0.989	-5.751	Deleterious
A548G	A	548	G	92.75311446	92.32286511	92.53798979	deleterious	0.993	-3.834	Deleterious
A548H	A	548	H	68.28377933	58.15535347	63.2195664	deleterious	1	-5.751	Deleterious
A548I	A	548	I	41.77834829	60.23862744	51.00848787	deleterious	0.989	-4.792	Deleterious
A548K	A	548	K	49.47019606	45.60042479	47.53531043	deleterious	0.998	-4.792	Deleterious
A548L	A	548	L	35.1630805	106.837867	71.00047373	deleterious	0.995	-4.792	Deleterious
A548M	A	548	M	59.82813006	65.08273919	62.45543462	deleterious	1	-4.792	Deleterious
A548N	A	548	N	25.11318497	63.47080898	44.29199698	deleterious	0.999	-5.751	Deleterious
A548P	A	548	P	82.5682958	57.82221033	70.19525307	deleterious	0.529	-4.792	Deleterious
A548Q	A	548	Q	106.029032	31.88444277	68.95673739	deleterious	0.999	-4.792	Deleterious
A548R	A	548	R	12.47434611	74.78050599	43.62742605	deleterious	0.999	-4.792	Deleterious
A548S	A	548	S	69.23580699	121.1515612	95.1936841	deleterious	0.859	-2.875	Deleterious
A548T	A	548	T	60.77034977	63.37947354	62.07491165	deleterious	0.859	-3.834	Deleterious
A548V	A	548	V	82.66849854	74.91547749	78.79198801	deleterious	0.993	-3.834	Deleterious
A548W	A	548	W	NA	NA	NA	deleterious	1	-6.709	Deleterious
A548X	A	548	X	0	15.09310089	7.546550445	NA	NA	NA	NA
A548Y	A	548	Y	36.92721787	89.31483224	63.12102506	deleterious	0.999	-5.751	Deleterious
C555A	C	555	A	90.65400803	91.15772527	90.90586665	neutral	0.279	-8.193	Deleterious
C555C	C	555	C	72.18437153	97.0591174	84.62174446	NA	NA	NA	NA
C555D	C	555	D	0	2.969122091	1.484561045	deleterious	0.994	-11.168	Deleterious
C555E	C	555	E	0.001660821	0.6780447	0.339852761	deleterious	0.994	-12.06	Deleterious
C555F	C	555	F	93.77545717	71.02042661	82.39794189	neutral	0.41	-10.243	Deleterious
C555G	C	555	G	83.81171617	99.14490687	91.47831152	deleterious	0.992	-11.101	Deleterious
C555H	C	555	H	NA	NA	NA	deleterious	0.999	-11.168	Deleterious
C555I	C	555	I	65.20497715	83.72379808	74.46438762	deleterious	0.98	-9.284	Deleterious
C555K	C	555	K	15.07866212	NA	15.07866212	deleterious	0.994	-11.135	Deleterious
C555L	C	555	L	66.43164269	90.12170414	78.27667341	neutral	0.479	-9.284	Deleterious
C555M	C	555	M	101.4960939	80.11775443	90.80692416	deleterious	0.907	-9.284	Deleterious
C555N	C	555	N	31.5945229	9.939041577	20.76678224	deleterious	0.998	-11.168	Deleterious
C555P	C	555	P	9.225628999	8.612977746	8.919303373	neutral	0.282	-11.135	Deleterious
C555Q	C	555	Q	0.003436476	2.872473302	1.437954889	deleterious	0.998	-11.135	Deleterious
C555R	C	555	R	8.950552891	4.046192103	6.498372497	deleterious	0.997	-11.135	Deleterious
C555S	C	555	S	91.32433362	88.70741593	90.01587477	deleterious	0.973	-9.218	Deleterious
C555T	C	555	T	50.65997334	92.72104111	71.69050723	deleterious	0.98	-9.251	Deleterious
C555V	C	555	V	52.11007547	65.47918169	58.79462858	deleterious	0.98	-9.251	Deleterious
C555W	C	555	W	8.173621038	21.77173964	14.97268034	deleterious	0.999	-10.276	Deleterious
C555X	C	555	X	0.010249739	13.0969112	6.553580467	NA	NA	NA	NA
C555Y	C	555	Y	0	2.708520028	1.354260014	deleterious	0.992	-10.243	Deleterious
F551A	F	551	A	85.7091013	87.09121605	86.40015868	neutral	0.29	-6.046	Deleterious
F551C	F	551	C	63.76449405	74.67249241	69.21849323	deleterious	0.621	-6.046	Deleterious
F551D	F	551	D	0.002116118	5.834515305	2.918315712	deleterious	0.996	-7.304	Deleterious
F551E	F	551	E	0.002716953	6.183879173	3.093298063	deleterious	0.996	-7.072	Deleterious
F551F	F	551	F	118.4185605	167.4662803	142.9424204	NA	NA	NA	NA
F551G	F	551	G	66.34131179	88.10287273	77.22209226	deleterious	0.985	-7.304	Deleterious
F551H	F	551	H	2.221450517	5.602620783	3.91203565	deleterious	0.999	-5.619	Deleterious
F551I	F	551	I	88.37855392	94.03978828	91.2091711	neutral	0.115	-4.061	Deleterious
F551K	F	551	K	0	12.84872236	6.42436118	deleterious	0.987	-6.84	Deleterious
F551L	F	551	L	76.01919289	64.75881548	70.38900418	neutral	0.01	-3.761	Deleterious
F551M	F	551	M	48.11148923	56.24519663	52.17834293	neutral	0.29	-3.406	Deleterious
F551N	F	551	N	0.004465112	7.7757471	3.890106106	deleterious	0.996	-7.072	Deleterious
F551P	F	551	P	32.30094387	31.63872227	31.96983307	deleterious	0.996	-7.799	Deleterious
F551Q	F	551	Q	0	3.789595052	1.894797526	deleterious	0.996	-6.677	Deleterious
F551R	F	551	R	2.545355835	8.450416368	5.497886102	deleterious	0.987	-6.84	Deleterious
F551S	F	551	S	26.03273203	72.10718238	49.06995721	deleterious	0.941	-6.114	Deleterious
F551T	F	551	T	68.03690273	79.68333997	73.86012135	deleterious	0.955	-6.046	Deleterious
F551V	F	551	V	70.51521849	74.55044296	72.53283073	neutral	0.041	-4.855	Deleterious
F551W	F	551	W	3.760966185	44.66553266	24.21324942	deleterious	0.999	-3.934	Deleterious
F551X	F	551	X	NA	3.693494717	3.693494717	NA	NA	NA	NA
F551Y	F	551	Y	0.001865316	3.309712464	1.65578889	neutral	0.236	-2.412	Neutral
G546A	G	546	A	42.06451618	65.14370624	53.60411121	deleterious	0.975	-5.751	Deleterious
G546C	G	546	C	17.77587348	59.44548117	38.61067733	deleterious	1	-8.626	Deleterious
G546D	G	546	D	NA	55.76268072	55.76268072	deleterious	0.999	-6.709	Deleterious
G546E	G	546	E	30.59480731	78.08571092	54.34025912	deleterious	1	-7.668	Deleterious
G546F	G	546	F	NA	NA	NA	deleterious	1	-8.626	Deleterious
G546G	G	546	G	97.26939317	95.47063541	96.37001429	NA	NA	NA	NA
G546H	G	546	H	48.51973358	89.15138184	68.83555771	deleterious	1	-7.668	Deleterious
G546I	G	546	I	0	51.63960634	25.81980317	deleterious	0.999	-9.584	Deleterious
G546K	G	546	K	20.98364993	53.68173731	37.33269362	deleterious	0.996	-7.668	Deleterious
G546L	G	546	L	24.72271952	54.59309034	39.65790493	deleterious	0.999	-9.584	Deleterious
G546M	G	546	M	0.004267959	108.8756632	54.43996559	deleterious	0.996	-8.626	Deleterious
G546N	G	546	N	101.1058773	57.4057435	79.25581041	deleterious	0.957	-5.751	Deleterious
G546P	G	546	P	117.1898162	71.93064933	94.56023276	deleterious	1	-7.668	Deleterious
G546Q	G	546	Q	46.67145634	90.06264053	68.36704844	deleterious	1	-7.668	Deleterious
G546R	G	546	R	42.96332126	51.21185864	47.08758995	deleterious	1	-7.668	Deleterious
G546S	G	546	S	79.53473621	88.19140155	83.86306888	deleterious	1	-5.751	Deleterious
G546T	G	546	T	70.96161401	54.51616448	62.73888925	deleterious	1	-7.668	Deleterious
G546V	G	546	V	17.50476879	38.82093808	28.16285343	deleterious	0.999	-8.626	Deleterious
G546W	G	546	W	0	66.74720614	33.37360307	deleterious	1	-7.668	Deleterious
G546X	G	546	X	7.424882164	3.097034527	5.260958346	NA	NA	NA	NA
G546Y	G	546	Y	60.95080591	56.95965161	58.95522876	deleterious	0.992	-8.626	Deleterious
L550A	L	550	A	17.15621819	39.16801177	28.16211498	deleterious	1	-4.792	Deleterious
L550C	L	550	C	13.75569697	36.71881284	25.2372549	deleterious	1	-4.792	Deleterious
L550D	L	550	D	0	2.826527132	1.413263566	deleterious	1	-7.668	Deleterious
L550E	L	550	E	0.001055605	3.047335972	1.524195788	deleterious	1	-6.709	Deleterious
L550F	L	550	F	NA	36.09081441	36.09081441	deleterious	1	-3.834	Deleterious
L550G	L	550	G	2.240670249	19.29025737	10.76546381	deleterious	1	-7.668	Deleterious
L550H	L	550	H	22.4132999	28.16006068	25.28668029	deleterious	1	-6.709	Deleterious
L550I	L	550	I	117.1898162	59.46066751	88.32524185	deleterious	0.957	-1.917	Neutral
L550K	L	550	K	NA	NA	NA	deleterious	1	-5.751	Deleterious
L550L	L	550	L	111.6404308	84.64089926	98.14066501	NA	NA	NA	NA
L550M	L	550	M	NA	109.820668	109.820668	deleterious	1	-1.917	Neutral
L550N	L	550	N	0.001722996	7.594676626	3.798199811	deleterious	1	-6.709	Deleterious
L550P	L	550	P	0.017567126	30.17169946	15.09463329	deleterious	1	-6.709	Deleterious
L550Q	L	550	Q	NA	44.55438902	44.55438902	deleterious	1	-5.751	Deleterious
L550R	L	550	R	0.001563451	5.761316252	2.881439852	deleterious	1	-5.751	Deleterious
L550S	L	550	S	0.287875035	5.503593257	2.895734146	deleterious	1	-5.751	Deleterious
L550T	L	550	T	29.1111358	19.82758065	24.46935822	deleterious	1	-4.792	Deleterious
L550V	L	550	V	104.7211195	67.17843661	85.94977803	deleterious	0.944	-2.875	Deleterious
L550W	L	550	W	0.001153448	4.856771295	2.428962372	deleterious	1	-5.751	Deleterious
L550X	L	550	X	0.030225985	19.59967385	9.81494992	NA	NA	NA	NA
L550Y	L	550	Y	0.754857077	4.125032451	2.439944764	deleterious	1	-4.792	Deleterious
L552A	L	552	A	66.412235	69.04133723	67.72678611	deleterious	1	-4.792	Deleterious
L552C	L	552	C	68.78125846	NA	68.78125846	deleterious	1	-4.792	Deleterious
L552D	L	552	D	1.180409454	5.569292776	3.374851115	deleterious	1	-7.668	Deleterious
L552E	L	552	E	0.572380166	137.4991395	69.03575986	deleterious	1	-6.709	Deleterious
L552F	L	552	F	71.56439077	84.13599442	77.8501926	deleterious	1	-3.834	Deleterious
L552G	L	552	G	59.85487282	73.55913823	66.70700553	deleterious	1	-7.668	Deleterious
L552H	L	552	H	0.614369376	35.15551119	17.88494028	deleterious	1	-6.709	Deleterious
L552I	L	552	I	91.99491973	82.5759257	87.28542272	deleterious	0.996	-1.917	Neutral
L552K	L	552	K	2.457113059	59.87534597	31.16622951	deleterious	1	-5.751	Deleterious
L552L	L	552	L	110.4887068	87.38563711	98.93717193	NA	NA	NA	NA
L552M	L	552	M	37.97827383	119.7263045	78.85228916	deleterious	1	-1.917	Neutral
L552N	L	552	N	0	6.445944782	3.222972391	deleterious	1	-6.709	Deleterious
L552P	L	552	P	65.59165847	90.78398655	78.18782251	deleterious	1	-6.709	Deleterious
L552Q	L	552	Q	4.984361766	18.42504375	11.70470276	deleterious	1	-5.751	Deleterious
L552R	L	552	R	8.308920823	17.85675027	13.08283555	deleterious	1	-5.751	Deleterious
L552S	L	552	S	21.22741397	29.06527421	25.14634409	deleterious	1	-5.751	Deleterious
L552T	L	552	T	26.74283351	39.726556	33.23469475	deleterious	1	-4.792	Deleterious
L552V	L	552	V	64.61374599	88.96744047	76.79059323	deleterious	0.995	-2.875	Deleterious
L552W	L	552	W	55.30066064	54.40812862	54.85439463	deleterious	1	-5.751	Deleterious
L552X	L	552	X	0.005141704	5.004611002	2.504876353	NA	NA	NA	NA
L552Y	L	552	Y	NA	NA	NA	deleterious	1	-4.792	Deleterious
L553A	L	553	A	44.49049204	45.30704177	44.89876691	deleterious	0.995	-4.786	Deleterious
L553C	L	553	C	73.20077814	65.42367832	69.31222823	deleterious	0.939	-4.788	Deleterious
L553D	L	553	D	4.356907643	9.255110324	6.806008984	deleterious	0.999	-7.66	Deleterious
L553E	L	553	E	31.55618545	19.86892799	25.71255672	deleterious	0.998	-6.702	Deleterious
L553F	L	553	F	75.41882568	76.10595052	75.7623881	deleterious	0.999	-3.831	Deleterious
L553G	L	553	G	26.39160039	35.46983358	30.93071698	deleterious	0.998	-7.66	Deleterious
L553H	L	553	H	NA	NA	NA	deleterious	1	-6.703	Deleterious
L553I	L	553	I	34.65182637	66.54450855	50.59816746	deleterious	0.933	-1.915	Neutral
L553K	L	553	K	0	4.179758866	2.089879433	deleterious	0.994	-5.744	Deleterious
L553L	L	553	L	95.83631213	110.3625042	103.0994082	NA	NA	NA	NA
L553M	L	553	M	75.60996834	99.09806485	87.3540166	deleterious	0.989	-1.915	Neutral
L553N	L	553	N	120.0510924	95.88441237	107.9677524	deleterious	0.998	-6.701	Deleterious
L553P	L	553	P	6.860991539	11.13233217	8.996661857	deleterious	1	-6.703	Deleterious
L553Q	L	553	Q	106.8462025	99.98413585	103.4151692	deleterious	0.998	-5.744	Deleterious
L553R	L	553	R	10.93078149	14.88316817	12.90697483	deleterious	0.828	-5.745	Deleterious
L553S	L	553	S	42.35417683	63.33897021	52.84657352	deleterious	0.998	-5.741	Deleterious
L553T	L	553	T	38.99937751	39.8181944	39.40878596	deleterious	0.998	-4.786	Deleterious
L553V	L	553	V	43.27027572	64.3254137	53.79784471	deleterious	0.985	-2.873	Deleterious
L553W	L	553	W	102.7144254	76.43901148	89.57671843	deleterious	0.978	-5.747	Deleterious
L553X	L	553	X	9.769153741	3.101523989	6.435338865	NA	NA	NA	NA
L553Y	L	553	Y	114.132202	105.9095085	110.0208553	deleterious	0.999	-4.788	Deleterious
M554A	M	554	A	0.002638233	7.804610734	3.903624483	deleterious	0.83	-5.751	Deleterious
M554C	M	554	C	0	53.59873367	26.79936683	deleterious	0.999	-5.751	Deleterious
M554D	M	554	D	0.008468847	5.006998953	2.5077339	deleterious	0.994	-7.668	Deleterious
M554E	M	554	E	71.70210614	69.34044255	70.52127435	deleterious	0.994	-6.709	Deleterious
M554F	M	554	F	72.14772461	92.54096311	82.34434386	deleterious	0.907	-4.792	Deleterious
M554G	M	554	G	1.428014758	11.49600538	6.462010067	deleterious	0.988	-7.668	Deleterious
M554H	M	554	H	52.3861058	46.7687121	49.57740895	deleterious	0.999	-6.709	Deleterious
M554I	M	554	I	68.40724371	57.26066261	62.83395316	deleterious	0.616	-3.834	Deleterious
M554K	M	554	K	11.25677985	7.375343233	9.31606154	deleterious	0.984	-5.751	Deleterious
M554L	M	554	L	69.92641448	74.66317508	72.29479478	neutral	0.226	-2.875	Deleterious
M554M	M	554	M	NA	NA	NA	NA	NA	NA	NA
M554N	M	554	N	0.0174375	8.244410332	4.130923916	deleterious	0.988	-6.709	Deleterious
M554P	M	554	P	0.000411275	17.36709344	8.68375236	deleterious	0.998	-6.709	Deleterious
M554Q	M	554	Q	44.95367195	49.25909172	47.10638184	deleterious	0.994	-4.792	Deleterious
M554R	M	554	R	4.946334901	1.862959925	3.404647413	deleterious	0.992	-5.751	Deleterious
M554S	M	554	S	0.003287053	7.384115397	3.693701225	deleterious	0.681	-5.751	Deleterious
M554T	M	554	T	14.46779998	29.5335598	22.00067989	neutral	0.41	-5.751	Deleterious
M554V	M	554	V	83.86979865	62.79415468	73.33197667	neutral	0.41	-3.834	Deleterious
M554W	M	554	W	89.1121488	108.6269368	98.8695428	deleterious	0.999	-5.751	Deleterious
M554X	M	554	X	0.000849743	6.701036038	3.35094289	NA	NA	NA	NA
M554Y	M	554	Y	119.8422367	111.204209	115.5232229	deleterious	0.998	-5.751	Deleterious
V549A	V	549	A	103.0665157	75.68326905	89.37489239	deleterious	0.541	-3.834	Deleterious
V549C	V	549	C	81.17500552	141.3741181	111.2745618	deleterious	1	-4.792	Deleterious
V549D	V	549	D	47.8472823	70.77224948	59.30976589	deleterious	0.999	-6.709	Deleterious
V549E	V	549	E	55.74827754	85.35664483	70.55246119	deleterious	0.996	-5.751	Deleterious
V549F	V	549	F	117.1898162	118.921335	118.0555756	deleterious	0.999	-4.792	Deleterious
V549G	V	549	G	106.9746613	101.0601105	104.0173859	deleterious	0.993	-6.709	Deleterious
V549H	V	549	H	70.71178295	113.052027	91.88190497	deleterious	1	-6.709	Deleterious
V549I	V	549	I	NA	NA	NA	deleterious	0.662	-0.958	Neutral
V549K	V	549	K	25.08403714	104.260734	64.67238559	deleterious	0.997	-5.751	Deleterious
V549L	V	549	L	86.37239702	65.10940957	75.7409033	deleterious	0.79	-2.875	Deleterious
V549M	V	549	M	91.30129704	129.5189997	110.4101484	deleterious	0.995	-2.875	Deleterious
V549N	V	549	N	NA	NA	NA	deleterious	0.999	-6.709	Deleterious
V549P	V	549	P	75.90961756	105.079415	90.49451626	deleterious	0.999	-5.751	Deleterious
V549Q	V	549	Q	112.5964072	126.4301258	119.5132665	deleterious	0.999	-5.751	Deleterious
V549R	V	549	R	87.24630815	75.11036766	81.1783379	deleterious	0.954	-6.709	Deleterious
V549S	V	549	S	100.9326339	101.0636373	100.9981356	deleterious	0.994	-5.751	Deleterious
V549T	V	549	T	114.1661142	103.1729661	108.6695402	deleterious	0.954	-3.834	Deleterious
V549V	V	549	V	NA	NA	NA	NA	NA	NA	NA
V549W	V	549	W	65.67587259	91.97526185	78.82556722	deleterious	1	-6.709	Deleterious
V549X	V	549	X	NA	1.759256852	1.759256852	NA	NA	NA	NA
V549Y	V	549	Y	NA	133.1769659	133.1769659	deleterious	0.999	-4.792	Deleterious
Y545A	Y	545	A	22.36441736	62.05140681	42.20791208	deleterious	0.954	-8.493	Deleterious
Y545C	Y	545	C	119.1169748	59.46066751	89.28882113	deleterious	0.95	-8.493	Deleterious
Y545D	Y	545	D	44.59188458	41.55680288	43.07434373	deleterious	0.999	-9.451	Deleterious
Y545E	Y	545	E	0	43.52312929	21.76156465	deleterious	0.997	-8.526	Deleterious
Y545F	Y	545	F	34.65433228	85.85830286	60.25631757	deleterious	0.73	-3.6	Deleterious
Y545G	Y	545	G	30.07213047	46.17789558	38.12501302	deleterious	0.997	-9.451	Deleterious
Y545H	Y	545	H	0	56.65975528	28.32987764	deleterious	0.999	-4.759	Deleterious
Y545I	Y	545	I	29.76185259	35.07903441	32.4204435	deleterious	0.997	-7.501	Deleterious
Y545K	Y	545	K	117.1898162	NA	117.1898162	deleterious	0.989	-8.526	Deleterious
Y545L	Y	545	L	17.40867051	44.51733436	30.96300244	deleterious	0.981	-7.501	Deleterious
Y545M	Y	545	M	36.55358427	82.66607695	59.60983061	deleterious	1	-7.501	Deleterious
Y545N	Y	545	N	117.1898162	63.63611979	90.41296799	deleterious	0.94	-8.526	Deleterious
Y545P	Y	545	P	111.9973421	94.61625586	103.306799	deleterious	0.999	-9.484	Deleterious
Y545Q	Y	545	Q	13.85185773	37.20417372	25.52801573	deleterious	0.997	-7.601	Deleterious
Y545R	Y	545	R	51.56789418	55.70651625	53.63720522	deleterious	0.782	-8.526	Deleterious
Y545S	Y	545	S	78.68618282	89.68773982	84.18696132	deleterious	0.996	-8.493	Deleterious
Y545T	Y	545	T	53.94995099	69.45517906	61.70256503	deleterious	0.912	-8.493	Deleterious
Y545V	Y	545	V	23.76975501	41.91620983	32.84298242	deleterious	0.997	-7.534	Deleterious
Y545W	Y	545	W	NA	NA	NA	deleterious	1	-4.692	Deleterious
Y545X	Y	545	X	0.003363153	2.595784123	1.299573638	NA	NA	NA	NA
Y545Y	Y	545	Y	76.22428401	93.79528736	85.00978569	NA	NA	NA	NA
